# A Comprehensive Toxicological Safety Evaluation of *Anaerostipes caccae*

**DOI:** 10.1101/2025.07.08.663675

**Authors:** Vickie Modica, Róbert Glávits, Amy Clewell, John R. Endres, Gábor Hirka, Adél Vértesi, Erzsébet Béres, Ilona Pasics Szakonyiné

## Abstract

*Anaerostipes caccae* CLB101 (CLB101) is an obligate, anaerobic bacteria that was isolated from the stool of a healthy infant. Due to its ability to produce butyrate and its potential promotion of microbiome health through multiple homeostatic interactions there is interest in its consumption by humans. No toxicity data are publicly available for any strain of *A. caccae*. Therefore, its genotoxic and toxicological potential was investigated in the current study. Due to its anaerobic nature, a genotoxicity evaluation was performed using the in vivo comet assay and the in vivo mammalian micronucleus assay, which found no evidence of clastogenicity or aneugenicity. General toxicity and potential target organs were assessed in a 90-day, repeated-dose, oral toxicity study using 0, 250, 500, and 1000 mg/kg bw/day in Wistar rats. CLB101 exposure did not result in adverse effects in male or female rats when evaluated for clinical signs, body weight, food consumption, clinical pathology, organ weight, and histopathology after administration, at any dose. Therefore, a NOAEL of 1000 mg/kg bw/day, equivalent to 1.9 x 10^11^ CFU/kg bw/day, was determined in both male and female Wistar rats.
