## Supplemental Table 1 Food Consumption for "A Comprehensive Toxicological Safety Evaluation of *Anaerostipes caccae*"

### Sheet: Consumption
	Table S1. A. caccae CLB101 90-Day Daily Mean Food Consumption (g/animal/day)
	Group
	mg/kg bw/day		Weeks	1	2	3	4	5	6	7	8	9	10	11	12	13
			Days	0-7	7-14	14-21	21-28	28-35	35-42	42-49	49-56	56-63	63-70	70-77	77-84	84-89
	Male
	Control	Mean		22	23.6714	23.6857	25.0714	24.8714	25.0857	24.8429	24.5714	23.9857	19.9286	24.1	23.3429	23.8
	n=5	SD		0.857143	0.745052	0.501528	0.357143	0.540219	0.49073	0.495902	0.428571	0.466752	8.69039	0.711781	1.05511	1.68375
	250	Mean		21.7286	23.6143	23.6286	24.8286	25.1286	25.3714	24.7857	24.6857	24.0714	24.2	24.4	23.9571	24.76
	n=5	SD		0.641666	0.895852	0.87831	1.14129	1.3594	1.50966	1.85371	1.84446	1.79355	1.70937	1.60802	2.06069	2.01817
	500	Mean		21.9714	23.9714	23.6571	24.0571	24.3143	24.7	24.3429	24.0429	23.1	23.1143	23.2429	22.9286	23.52
	n=5	SD		1.08044	1.8032	1.58951	1.56362	1.68774	1.87246	1.8629	1.67941	1.52413	1.41746	1.52413	1.15396	1.3274
	1000	Mean		22.2714	24.5857	24.5	24.9714	25.2	25.2571	25.4429	25.2286	25.0857	24.4286	24.5143	24.2857	24.12
	n=5	SD		0.547257	1.13209	1.08091	1.43534	1.34145	1.2347	1.74628	1.42804	1.2031	1.17695	1.26511	1.4472	1.08028
				NS	NS	NS	NS	NS	NS	NS	NS	NS	NS	NS	NS	NS
	Female
	Control	Mean		13.7	14.6	15.0143	15.3143	15.6429	15.7714	15.4714	15.2286	14.4429	14.4429	14.1143	14.2714	14.16
		SD		0.763317	0.961769	1.2499	0.9511	1.17369	1.2168	1.21492	1.30677	1.22203	0.924993	1.23986	1.32807	1.53069
	250	Mean		14.4571	15.7857	15.9429	16.3286	16.6429	17.0571	16.7286	16.6286	15.8429	16.1143	15.8	15.5714	15.9
	n=5	SD		0.634067	0.879181	0.613205	0.796356	1.0177	1.2126	0.926371	1.13096	1.19779	1.33688	0.937321	1.51691	1.62019
													*	*
	500	Mean		14.3429	15.6857	15.8286	15.9429	16.5714	16.6571	16.5571	16.5857	15.7	15.2857	15.4286	15.7286	15.96
	n=5	SD		0.623519	0.642063	0.545389	0.668916	0.863075	0.45569	0.778211	0.41772	0.561067	0.451754	0.840614	0.763317	0.867756
														*
	1000	Mean		14.5286	15.5429	15.6714	16.1857	16.7429	16.9571	16.8	16.3286	15.4429	15.4714	15.5571	15.2286	15.14
	n=5	SD		0.771957	0.653874	0.796356	0.809068	0.976249	0.98016	0.829002	0.615696	0.565595	0.665475	0.80242	0.813471	0.730068
														*
				NS	NS	NS	NS	NS	NS	NS	NS	NS	DN	DN	NS	NS
	Abbreviations:; DN = Duncan's multiple range test; NS = Not Significant.
	* = p < 0.05
