## Supplemental Table 2 Body Weight Gain for "A Comprehensive Toxicological Safety Evaluation of *Anaerostipes caccae*"

### Sheet: BWG
	Table S2. A. caccae CLB101 90-Day Summary of Body Weight Gain
	Group		Body weight gain (g) between days																	Total
	mg/kg bw/day		0-3	3-7	7-10	10-14	14-17	17-21	21-24	24-28	28-35	35-42	42-49	49-56	56-63	63-70	70-77	77-84	84-89	0-89
	(n=10)
	Male
	0 (Mitsuoka buffer)	Mean	21.6	24.6	18.1	20.3	15	13.7	10.3	16.5	20.8	20.3	17	12.8	14.6	7.2	9.8	6.3	3.3	252.2
		SD	2.45855	4.24788	3.03498	2.94581	3.4641	3.335	3.36815	2.41523	4.96208	3.80205	3.26599	1.68655	3.09839	3.70585	3.93841	2.21359	4.27005	36.657
			9	9	9	9	9	9	9	9	9	9	9	9	9	9	9	9	9
	250	Mean	21.9	25.6	15	21.2	13.5	15.4	11.2	14.8	22.7	21.1	15.7	13.9	12.7	11.4	8.9	8.7	5	258.7
		SD	3.38132	2.45855	2.66667	4.36654	4.03457	2.54733	2.48551	3.32666	5.9264	2.92309	4.76212	4.30633	4.1379	4.59952	4.01248	4.24395	2.82843	39.5953
		SS														*
	500	Mean	22	26	16.2	20.7	14.5	14	10.9	13	23.4	21.6	17.5	12.1	12.8	10.3	9.1	5.6	3.7	253.4
		SD	4.02768	4.34613	4.13118	5.65784	6.0231	5.84998	3.31495	4.32049	4.06065	4.85798	4.88194	3.84274	3.3928	2.79086	2.28279	2.54733	1.63639	38.4164
		SS								*
	1000	Mean	23.6	27.5	17	21.5	15.9	14.3	12	13.2	22.5	20.1	18.3	14.6	14	9.7	7.5	8.6	3.5	263.8
	mg/kg bw/day	SD	2.50333	3.74907	3.49603	4.74342	3.21282	3.335	3.39935	2.89828	3.17105	4.65355	3.12872	3.89301	3.12694	3.26769	2.3214	3.59629	2.27303	37.6085
		SS								*
	Test for significance		NS	NS	NS	NS	NS	NS	NS	DN	NS	NS	NS	NS	NS	DN	NS	NS	NS	NS
	Historical control range		22–58		10–62		14–52		(-)11–45		6–36	(-)3–27	(-)4–30	(-)5–23	(-)2–23	(-)7–23	(-)27–21	(-)6–18	(-)28–17	127–379
	Female
	0 (Mitsuoka buffer)	Mean	10.1	12.6	7.4	10.1	8.7	5.5	7.5	6.3	10.9	8.4	5.6	4.5	7.2	1	0.7	2.8	-0.2	109.1
		SD	2.079	2.01108	2.63312	2.55821	5.81282	2.27303	5.14782	3.56059	4.25441	4.69515	6.18601	3.53553	2.57337	4.57044	5.53875	2.78089	4.1042	10.8161
	250	Mean	8.5	12.8	10.6	10.7	10.2	7	4.6	8.1	8.7	12.8	7	5.9	1.9	4.5	2.5	2.1	2	119.9
		SD	2.22361	3.99444	5.96657	2.11082	3.93841	2.21108	4.37671	2.37814	5.59861	7.11493	3.33333	5.36346	5.58669	5.03874	3.24037	4.20185	4.85341	13.3454
		SS													*
	500	Mean	9.9	12.7	8.7	9.6	10.2	6.9	4.6	6.4	11.8	8.4	7.1	3.4	3.7	1.6	2.4	2.3	4	113.7
		SD	3.78447	2.11082	5.22919	2.17051	4.26354	1.85293	7.19877	1.42984	5.80804	6.09554	5.13052	4.59952	4.98999	4.62361	5.52167	3.335	3.82971	12.5702
		SS																	*
	1100	Mean	9.2	13	10.4	9.4	8.9	6.8	8.7	7.8	11	11.1	5.5	4.9	4.5	3.6	2	3.7	-1.1	119.4
		SD	3.64539	1.49071	5.52167	2.1187	6.93542	2.57337	4.94526	2.61619	6.35959	7.5491	5.66176	5.21643	4.32692	3.86437	4.32049	3.653	3.24722	22.8726
	Test for significance		NS	NS	NS	NS	NS	NS	NS	NS	NS	NS	NS	NS	DN	NS	NS	NS	DN	NS
	Historical control range		1–50		1–35		(-)1–40		(-)2–28		(-)3–29	(-)6–22	(-)5–22	(-)9–20	(-)40–22	(-)6–29	(-)13–20	(-)12–20	(-)10–15	66–168
	Abbreviations: NS, not significant; SS, statistical significance; DN, Dunnet's Multiple Range Test.
	* = p < 0.05
